# The Human Microglia Atlas (HuMicA) Unravels Changes in Homeostatic and Disease-Associated Microglia Subsets across Neurodegenerative Conditions

**DOI:** 10.1101/2023.08.01.550767

**Authors:** Ricardo Martins-Ferreira, Josep Calafell-Segura, Bárbara Leal, Javier Rodríguez-Ubreva, Elisabetta Mereu, Paulo Pinho e Costa, Esteban Ballestar

## Abstract

Dysregulated microglia activation, leading to neuroinflammation, is crucial in neurodegenerative disease development and progression. The initial M1/M2 dual activation classification for microglia is outdated. Even the ‘disease-associated microglia’ (DAM) phenotype, firstly described in mice, falls short in representing the diverse microglia phenotypes in pathology. In this study, we have constructed a transcriptomic atlas of human brain immune cells by integrating single-nucleus (sn)RNA-seq datasets from multiple neurodegenerative conditions. Sixteen datasets were included, comprising 295 samples from patients with Alzheimer’s disease, autism spectrum disorder, epilepsy, multiple sclerosis, Lewy body diseases, COVID-19, and healthy controls. The integrated *Human Microglia Atlas* (*HuMicA*) dataset included 60,557 nuclei and revealed 11 microglial subpopulations distributed across all pathological and healthy conditions. Among these, we identified four different homeostatic clusters as well as pathological phenotypes. These included two stages of early and late activation of the DAM phenotype and the disease-inflammatory macrophage (DIM) phenotype, which was recently described in mice, and is also present in human microglia, as indicated by our analysis. The high versatility of microglia is evident through changes in subset distribution across various pathologies, suggesting their contribution in shaping pathological phenotypes. Our analysis showed overall depletion of four substates of homeostatic microglia, and expansion of niche subpopulations within the DAM and DIM spectrum across distinct neurodegenerative pathologies. The *HuMicA* is invaluable in advancing the study of microglia biology in both healthy and disease settings.
