## Supplementary Table 1 for "The Human Microglia Atlas (HuMicA) Unravels Changes in Homeostatic and Disease-Associated Microglia Subsets across Neurodegenerative Conditions"

### Sheet: Hoja1
Supplementary Table 1. Detailed clinicodemographic characterization of each subject included in the Neurodegenerative Inflammatory Atlas.
Subject	replicate_ID	Study	Group	Gender	Age	Tissue_type	Tissue_condition	Diagnosis	Death	Number of nuclei
10X_17_052	17_052	Jakel 2019	No Neuropathology	Female	60	White Matter	Postmortem	NA	Ovarian cancer	128
10X_17_053	17_053	Jakel 2019	No Neuropathology	Male	35	White Matter	Postmortem	NA	Carcinoma of the tongue	35
10X_17_054	17_054	Jakel 2019	MS	Male	37	White Matter	Postmortem	NAWM	Intestinal Obstruction	59
10X_17_058	17_058	Jakel 2019	No Neuropathology	Male	82	White Matter	Postmortem	NA	Rheumatoid arthritis	137
10X_17_064	17_064	Jakel 2019	MS	Male	49	White Matter	Postmortem	NA	NA	92
10X_17_065	17_065	Jakel 2019	MS	Male	44	White Matter	Postmortem	NAWM	Bronchopneumonia	17
10X_17_066	17_066	Jakel 2019	MS	Male	44	White Matter	Postmortem	MS_Chronic_Inactive	Bronchopneumonia	124
10X_17_067	17_067	Jakel 2019	MS	Male	44	White Matter	Postmortem	MS_Active	Bronchopneumonia	114
10X_17_068	17_068	Jakel 2019	MS	Female	49	White Matter	Postmortem	NAWM	MS	84
10X_17_069	17_069	Jakel 2019	MS	Female	49	White Matter	Postmortem	MS_Active	MS	111
10X_17_070	17_070	Jakel 2019	MS	Female	49	White Matter	Postmortem	MS_Active	MS	59
10X_17_071	17_071	Jakel 2019	MS	Female	49	White Matter	Postmortem	MS_Chronic_Active	MS	42
1823_BA24	1823_BA24	Velmeshev 2019	No Neuropathology	Male	15	Anterior Cingulate Cortex	Postmortem	NA	Multiple Injuries	22
1_2_B4	C1	Schirmer 2019	No Neuropathology	Male	82	Motor-premotor Cortex	Postmortem	NA	NA	84
1_A4	MS1	Schirmer 2019	MS	Female	35	Motor-premotor Cortex	Postmortem	MS_Acute_Chronic_Active	NA	371
1_A9	MS9	Schirmer 2019	MS	Male	55	Temporo-parietal Cortex	Postmortem	MS_Chronic_Inactive	NA	68
25G_P3C1	C5	Schirmer 2019	No Neuropathology	Male	35	Temporo-parietal Cortex	Postmortem	NA	NA	45
2_B9	MS10	Schirmer 2019	MS	Male	53	Temporo-parietal Cortex	Postmortem	MS_Chronic_Inactive	NA	113
371G_A3D3	MS6	Schirmer 2019	MS	Male	40	Prefrontal Cortex	Postmortem	MS_Acute_Chronic_Active	NA	32
3_C4	MS2	Schirmer 2019	MS	Female	50	Motor-premotor Cortex	Postmortem	MS_Acute_Chronic_Active	NA	37
4341_BA24	4341_BA24	Velmeshev 2019	No Neuropathology	Male	13	Anterior Cingulate Cortex	Postmortem	NA	Suicide, Hanging	55
4341_BA46	4341_BA46	Velmeshev 2019	No Neuropathology	Male	13	Prefrontal Cortex	Postmortem	NA	Suicide, Hanging	112
4849_BA24	4849_BA24	Velmeshev 2019	ASD	Male	7	Anterior Cingulate Cortex	Postmortem	ASD	Drowning	43
4899_BA24	4899_BA24	Velmeshev 2019	ASD	Male	14	Anterior Cingulate Cortex	Postmortem	ASD	Accidental drowning	34
4_D9	MS11	Schirmer 2019	MS	Female	48	Temporo-parietal Cortex	Postmortem	MS_Chronic_Inactive	NA	69
5144_PFC	5144_PFC	Velmeshev 2019	ASD	Male	7	Prefrontal Cortex	Postmortem	ASD	NA	208
5242_BA24	5242_BA24	Velmeshev 2019	No Neuropathology	Male	15	Anterior Cingulate Cortex	Postmortem	NA	Cardiac arrhythmia	114
5278_BA24	5278_BA24	Velmeshev 2019	ASD	Female	15	Anterior Cingulate Cortex	Postmortem	ASD	NA	16
5278_PFC	5278_PFC	Velmeshev 2019	ASD	Female	15	Prefrontal Cortex	Postmortem	ASD	NA	187
5294_BA24	5294_BA24	Velmeshev 2019	ASD	Male	19	Anterior Cingulate Cortex	Postmortem	ASD	Suicide, hanging	119
5294_BA9	5294__BA9	Velmeshev 2019	ASD	Male	19	Prefrontal Cortex	Postmortem	ASD	Suicide, hanging	144
5387_BA9	5387_BA9	Velmeshev 2019	No Neuropathology	Male	12	Prefrontal Cortex	Postmortem	NA	Drowning	222
5403_PFC	5403_PFC	Velmeshev 2019	ASD	Male	16	Prefrontal Cortex	Postmortem	ASD	NA	21
5408_PFC_Nova	5408_PFC_Nova	Velmeshev 2019	No Neuropathology	Male	6	Prefrontal Cortex	Postmortem	NA	Drowning	150
5419_PFC	5419_PFC	Velmeshev 2019	ASD	Female	19	Prefrontal Cortex	Postmortem	ASD	Sudden unexpected death, likely due to epileptic seizure	17
5531_BA24	5531_BA24	Velmeshev 2019	ASD	Male	15	Anterior Cingulate Cortex	Postmortem	ASD	Multiorgan failure	74
5531_BA9	5531_BA9	Velmeshev 2019	ASD	Male	15	Prefrontal Cortex	Postmortem	ASD	Multiorgan failure	152
5538_PFC_Nova	5538_PFC_Nova	Velmeshev 2019	No Neuropathology	Female	19	Prefrontal Cortex	Postmortem	NA	Opioid intoxication	79
5554_BA24	5554_BA24	Velmeshev 2019	No Neuropathology	Female	13	Anterior Cingulate Cortex	Postmortem	NA	Suicide, Hanging	181
5577_BA9	5577_BA9	Velmeshev 2019	No Neuropathology	Male	21	Prefrontal Cortex	Postmortem	NA	Aortic stenosis	165
5841_BA9	5841_BA9	Velmeshev 2019	ASD	Male	12	Prefrontal Cortex	Postmortem	ASD	Suicide, Hanging	317
5879_PFC_Nova	5879_PFC_Nova	Velmeshev 2019	No Neuropathology	Male	15	Prefrontal Cortex	Postmortem	NA	Suicide, Hanging	232
5893_BA24	5893_BA24	Velmeshev 2019	No Neuropathology	Male	19	Anterior Cingulate Cortex	Postmortem	NA	Dilated cardiomegaly	110
5893_PFC	5893_PFC	Velmeshev 2019	No Neuropathology	Male	19	Prefrontal Cortex	Postmortem	NA	Dilated cardiomegaly	153
5936_PFC_Nova	5936_PFC_Nova	Velmeshev 2019	No Neuropathology	Female	14	Prefrontal Cortex	Postmortem	NA	Status asthmaticus	182
5939_BA9	5939_BA9	Velmeshev 2019	ASD	Male	21	Prefrontal Cortex	Postmortem	ASD	Sudden unexpected death, likely due to epileptic seizure	16
5945_PFC	5945_PFC	Velmeshev 2019	ASD	Male	20	Prefrontal Cortex	Postmortem	ASD	NA	29
5958_BA24	5958_BA24	Velmeshev 2019	No Neuropathology	Male	22	Anterior Cingulate Cortex	Postmortem	NA	Dilated cardiomegaly	43
5958_BA9	5958_BA9	Velmeshev 2019	No Neuropathology	Male	22	Prefrontal Cortex	Postmortem	NA	Dilated cardiomegaly	50
5_B5	MS3	Schirmer 2019	MS	Female	51	Temporo-parietal Cortex	Postmortem	MS_Acute_Chronic_Active	NA	76
6032_BA24	6032_BA24	Velmeshev 2019	No Neuropathology	Male	4	Anterior Cingulate Cortex	Postmortem	NA	Car accident	21
6033_BA9	6033_BA9	Velmeshev 2019	ASD	Female	14	Prefrontal Cortex	Postmortem	ASD	Sudden unexpected death, likely due to epileptic seizure	17
7_D5	MS4	Schirmer 2019	MS	Female	42	Prefrontal Cortex	Postmortem	MS_Acute_Chronic_Active	NA	241
7_G10	MS5	Schirmer 2019	MS	Female	34	Temporo-parietal Cortex	Postmortem	MS_Acute_Chronic_Active	NA	61
8_H10	MS7	Schirmer 2019	MS	Male	40	Prefrontal Cortex	Postmortem	MS_Acute_Chronic_Active	NA	239
ACC_donor1	Br5161_sACC	Tran 2021	No Neuropathology	Male	54.43	Anterior Cingulate Cortex	Postmortem	NA	NA	218
ACC_donor2	Br5212_sACC	Tran 2021	No Neuropathology	Male	51.63	Anterior Cingulate Cortex	Postmortem	NA	NA	247
ACC_donor4	Br5400_sACC	Tran 2021	No Neuropathology	Female	52.69	Anterior Cingulate Cortex	Postmortem	NA	NA	286
AD10_Lau	AD10	Lau 2020	AD	Male	95	Prefrontal Cortex	Postmortem	AD probable, mod CAA, mod small vessel disease	NA	266
AD10_Zhou	AD10	Zhou 2020	AD	Male	83.6441	Prefrontal Cortex	Postmortem	AD TREM common variant	NA	102
AD12_Zhou	AD12	Zhou 2020	AD	Male	93.4428	Prefrontal Cortex	Postmortem	AD TREM common variant	NA	331
AD13_Lau	AD13	Lau 2020	AD	Female	78	Prefrontal Cortex	Postmortem	AD definite	NA	80
AD13_Zhou	AD13	Zhou 2020	AD	Male	82.371	Prefrontal Cortex	Postmortem	AD TREM common variant	NA	139
AD19_Lau	AD19	Lau 2020	AD	Female	87	Prefrontal Cortex	Postmortem	AD probable, high likelihood that AD pathology caused the dementia (NIA-AA). TDP43 inclusions in temporal lobe	NA	245
AD1_AD2	AD1_AD2	Grubman 2019	AD	Male	91 - 83,8	Entorhinal Cortex	Postmortem	AD	NA	47
AD1_Lau	AD1	Lau 2020	AD	Male	69	Prefrontal Cortex	Postmortem	AD definite	NA	330
AD1_Zhou	AD1	Zhou 2020	AD	Female	86.1136	Prefrontal Cortex	Postmortem	AD TREM common variant	NA	19
AD20_Lau	AD20	Lau 2020	AD	Male	84	Prefrontal Cortex	Postmortem	Definite AD	NA	477
AD21_Lau	AD21	Lau 2020	AD	Male	63	Prefrontal Cortex	Postmortem	AD definite	NA	454
AD2_Lau	AD2	Lau 2020	AD	Male	71	Prefrontal Cortex	Postmortem	AD definite, severe CAA	NA	747
AD2_Zhou	AD2	Zhou 2020	AD	Male	86.193	Prefrontal Cortex	Postmortem	AD TREM common variant	NA	59
AD3_AD4	AD3_AD4	Grubman 2019	AD	Female	67,8 - 83	Entorhinal Cortex	Postmortem	AD	NA	84
AD3_Zhou	AD3	Zhou 2020	AD	Female	97.5934	Prefrontal Cortex	Postmortem	AD TREM common variant	NA	51
AD4_Lau	AD4	Lau 2020	AD	Female	72	Prefrontal Cortex	Postmortem	AD definite, severe CAA, hippocampal sclerosis	NA	576
AD5_AD6	AD5_AD6	Grubman 2019	AD	Male	73 - 74,6	Entorhinal Cortex	Postmortem	AD	NA	30
AD5_Lau	AD5	Lau 2020	AD	Male	85	Prefrontal Cortex	Postmortem	AD	NA	24
AD5_Zhou	AD5	Zhou 2020	AD	Female	82.6995	Prefrontal Cortex	Postmortem	AD TREM common variant	NA	92
AD7_Zhou	AD7	Zhou 2020	AD	Female	89.3525	Prefrontal Cortex	Postmortem	AD TREM common variant	NA	60
AD8_Lau	AD8	Lau 2020	AD	Male	69	Prefrontal Cortex	Postmortem	AD mod severe	NA	82
AD8_Zhou	AD8	Zhou 2020	AD	Female	90.0972	Prefrontal Cortex	Postmortem	AD TREM common variant	NA	24
AD9_Lau	AD9	Lau 2020	AD	Female	60	Prefrontal Cortex	Postmortem	AD definite (severe)	NA	262
AD9_Zhou	AD9	Zhou 2020	AD	Female	101.262	Prefrontal Cortex	Postmortem	AD TREM common variant	NA	68
AMY_donor1	Br5161_Amy	Tran 2021	No Neuropathology	Male	54.43	Amygdala	Postmortem	NA	NA	377
AMY_donor2	Br5212_Amy	Tran 2021	No Neuropathology	Male	51.63	Amygdala	Postmortem	NA	NA	277
AMY_donor4	Br5400_Amy_neun	Tran 2021	No Neuropathology	Female	52.69	Amygdala	Postmortem	NA	NA	66
AMY_donor5	Br5276_Amy_neun	Tran 2021	No Neuropathology	Male	59.86	Amygdala	Postmortem	NA	NA	21
AMY_donor8	Br5701_Amy	Tran 2021	No Neuropathology	Female	68.69	Amygdala	Postmortem	NA	NA	360
C036	C036	Feleke 2021	No Neuropathology	Male	68	Anterior Cingulate Cortex	Postmortem	NA	NA	49
C048	C048	Feleke 2021	No Neuropathology	Male	68	Anterior Cingulate Cortex	Postmortem	NA	NA	124
C11_Zhou	C11	Zhou 2020	No Neuropathology	Male	87.9535	Prefrontal Cortex	Postmortem	NA	NA	83
C12_Zhou	C12	Zhou 2020	No Neuropathology	Male	90.9021	Prefrontal Cortex	Postmortem	NA	NA	130
C1_Zhou	C1	Zhou 2020	No Neuropathology	Female	84.7529	Prefrontal Cortex	Postmortem	NA	NA	59
C3_Zhou	C3	Zhou 2020	No Neuropathology	Female	101.09	Prefrontal Cortex	Postmortem	NA	NA	66
C5_Zhou	C5	Zhou 2020	No Neuropathology	Female	81.911	Prefrontal Cortex	Postmortem	NA	NA	181
C6_Zhou	C6	Zhou 2020	No Neuropathology	Female	87.2005	Prefrontal Cortex	Postmortem	NA	NA	152
C7_Zhou	C7	Zhou 2020	No Neuropathology	Female	89.2813	Prefrontal Cortex	Postmortem	NA	NA	72
C8_Zhou	C8	Zhou 2020	No Neuropathology	Female	89.7358	Prefrontal Cortex	Postmortem	NA	NA	383
C9_Zhou	C9	Zhou 2020	No Neuropathology	Female	96.0164	Prefrontal Cortex	Postmortem	NA	NA	104
CV19_FC1	CV19_FC1	Yang 2021	COVID-19	Male	55	Medial Frontal Cortex	Postmortem	Severe COVID-19	Interstitial pneumonia, multiorgan failure; arterial hypertonia, diabetes type II without insulin supplementation	351
CV19_FC2	CV19_FC2	Yang 2021	COVID-19	Male	68	Medial Frontal Cortex	Postmortem	Severe COVID-19	Superinfected interstitial pneumonia; arterial hypertonia, anemia perniciosa, rheumatoid polyarthritis	64
CV19_FC3	CV19_FC3	Yang 2021	COVID-19	Male	60	Medial Frontal Cortex	Postmortem	Severe COVID-19	Superinfected interstitial pneumonia; smoker of 25-30 pack years until 15 years before death, depression, clipped cerebral aneurysm	52
CV19_FC4	CV19_FC4	Yang 2021	COVID-19	Male	79	Medial Frontal Cortex	Postmortem	Severe COVID-19	Superinfected interstitial pneumonia, severe arterosclerosis with dilatative heart disease; arterial hypertonia, hyperlipidemia, diabetes type II with insulin supplementation, coronary heart disease, cerebral insult (occlusion of the A. carotis communis; mechanical recanalisation with A. carotis stent and lysis therapy) in 2014	167
CV19_FC5	CV19_FC5	Yang 2021	COVID-19	Male	78	Medial Frontal Cortex	Postmortem	Severe COVID-19	Superinfected interstitial pneumonia, unexpected sudden death in the hospital; Asthma bronchiale, arterial hypertonia	79
CV19_FC6	CV19_FC6	Yang 2021	COVID-19	Male	69	Medial Frontal Cortex	Postmortem	Severe COVID-19	Interstitial pneumonia, dilated heart disease; arterial hypertonia, atrial fibrillation, pulmonary emphysema with barrel chest	128
CV19_FC7	CV19_FC7	Yang 2021	COVID-19	Male	57	Medial Frontal Cortex	Postmortem	Severe COVID-19	Interstitial pneumonia, hypovolemic shock; arterial hypertonia, atrial fibrillation, pulmonary emphysema with barrel chest	290
CV19_FC8	CV19_FC8	Yang 2021	COVID-19	Female	69	Medial Frontal Cortex	Postmortem	Severe COVID-19	Hypovolemic shock because of aneurysma dissecans of the aorta and acute rupture of the aneurysm; arterial hypertonia, systemic vasculitis, immunosuppressive glucocorticoid-therapy	248
Control_FC1	Control_FC1	Yang 2021	No Neuropathology	Male	58	Medial Frontal Cortex	Postmortem	NA	Coronary artery disease, endstage cardiomyopathy; diabetes type II	155
Control_FC2	Control_FC2	Yang 2021	No Neuropathology	Female	79	Medial Frontal Cortex	Postmortem	NA	Breast cancer; diabetes type II	88
Control_FC3	Control_FC3	Yang 2021	No Neuropathology	Male	82	Medial Frontal Cortex	Postmortem	NA	COPD w/ interstitial lung disease & emphysema; rheumatoid arthritis, congestive heart failure, hypothyroidism, transfusion-dependent MDS	22
Control_FC4	Control_FC4	Yang 2021	No Neuropathology	Male	77	Medial Frontal Cortex	Postmortem	NA	Small cell lung cancer; diabetes type II, coronary artery disease, COPD	104
Control_FC5	Control_FC5	Yang 2021	No Neuropathology	Male	90	Medial Frontal Cortex	Postmortem	NA	End stage heart disease; diabetes type II, hypertension, hypercholesterolemia	36
Control_FC6	Control_FC6	Yang 2021	No Neuropathology	Male	83	Medial Frontal Cortex	Postmortem	NA	Tongue cancer, metastasis to the neck and lung	68
Control_FC7	Control_FC7	Yang 2021	No Neuropathology	Male	63	Medial Frontal Cortex	Postmortem	NA	Myocardial infarction; diabetes type II, hypertension, end-stage renal disease	13
Ct1_Ct2	Ct1_Ct2	Grubman 2019	No Neuropathology	Female	67,3 - 82,7	Entorhinal Cortex	Postmortem	NA	NA	39
Ct3_Ct4	Ct3_Ct4	Grubman 2019	No Neuropathology	Male	72,6 - 75,6	Entorhinal Cortex	Postmortem	NA	NA	84
Ct5_Ct6	Ct5_Ct6	Grubman 2019	No Neuropathology	Male	77,5 - 82,7	Entorhinal Cortex	Postmortem	NA	NA	56
DLPFC_donor1	Br5161_DLPFC	Tran 2021	No Neuropathology	Male	54.43	Prefrontal Cortex	Postmortem	NA	NA	138
DLPFC_donor2	Br5212_DLPFC	Tran 2021	No Neuropathology	Male	51.63	Prefrontal Cortex	Postmortem	NA	NA	91
DLPFC_donor6	Br5207_DLPFC	Tran 2021	No Neuropathology	Male	61.95	Prefrontal Cortex	Postmortem	NA	NA	146
Donor1	Donor_1_B01	Pappalardo 2020	Epilepsy	Female	28	Lateral Temporal Neocortex	Surgical Resection	Epilepsy	NA	706
Donor2	Donor_2_HC14	Pappalardo 2020	No Neuropathology	Male	41	Middle Temporal Gyrus	Postmortem	NA	Liver carcinoma	233
E1	EC1	Leng 2021	AD	Male	50	Entorhinal Cortex	Postmortem	AD Braak 0	NA	29
E10	EC10	Leng 2021	AD	Male	82	Entorhinal Cortex	Postmortem	AD Braak 6	NA	685
E2	EC2	Leng 2021	AD	Male	60	Entorhinal Cortex	Postmortem	AD Braak 0	NA	18
E5	EC5	Leng 2021	AD	Male	77	Entorhinal Cortex	Postmortem	AD Braak 2	NA	27
E6	EC6	Leng 2021	AD	Male	87	Entorhinal Cortex	Postmortem	AD Braak 2	NA	190
E7	EC7	Leng 2021	AD	Male	91	Entorhinal Cortex	Postmortem	AD Braak 2	NA	449
E8	EC8	Leng 2021	AD	Male	72	Entorhinal Cortex	Postmortem	AD Braak 6	NA	902
E9	EC9	Leng 2021	AD	Male	82	Entorhinal Cortex	Postmortem	AD Braak 6	NA	1108
Flu_FC1	Flu_FC1	Yang 2021	No Neuropathology	Male	66	Medial Frontal Cortex	Postmortem	Influenza	Influenza, Superinfected interstitial pneumonia, multiorgan failure	138
HPC_donor1	Br5161_HPC	Tran 2021	No Neuropathology	Male	54.43	Hippocampus	Postmortem	NA	NA	452
HPC_donor2	Br5212_HPC	Tran 2021	No Neuropathology	Male	51.63	Hippocampus	Postmortem	NA	NA	472
HPC_donor3	Br5287_HPC	Tran 2021	No Neuropathology	Male	40.08	Hippocampus	Postmortem	NA	NA	181
HSB179_1_eDG	HSB179_1_eDG	Franjic 2022	No Neuropathology	Male	48	Dentate Gyrus	Postmortem	NA	Atherosclerotic cardiovascular disease	527
HSB179_2_eDG	HSB179_2_eDG	Franjic 2022	No Neuropathology	Male	48	Dentate Gyrus	Postmortem	NA	Atherosclerotic cardiovascular disease	569
HSB179_3_eDG	HSB179_3_eDG	Franjic 2022	No Neuropathology	Male	48	Dentate Gyrus	Postmortem	NA	Atherosclerotic cardiovascular disease	490
HSB179_4_eDG	HSB179_4_eDG	Franjic 2022	No Neuropathology	Male	48	Dentate Gyrus	Postmortem	NA	Atherosclerotic cardiovascular disease	502
HSB179_5_eDG	HSB179_5_eDG	Franjic 2022	No Neuropathology	Male	48	Dentate Gyrus	Postmortem	NA	Atherosclerotic cardiovascular disease	529
HSB179_6_eDG	HSB179_6_eDG	Franjic 2022	No Neuropathology	Male	48	Dentate Gyrus	Postmortem	NA	Atherosclerotic cardiovascular disease	197
HSB179_7_eDG	HSB179_7_eDG	Franjic 2022	No Neuropathology	Male	48	Dentate Gyrus	Postmortem	NA	Atherosclerotic cardiovascular disease	120
HSB181_1_DG	HSB181_1_DG	Franjic 2022	No Neuropathology	Male	44	Dentate Gyrus	Postmortem	NA	Atherosclerotic cardiovascular disease	308
HSB181_2_DG	HSB181_2_DG	Franjic 2022	No Neuropathology	Male	44	Dentate Gyrus	Postmortem	NA	Atherosclerotic cardiovascular disease	10
HSB181_3_DG	HSB181_3_DG	Franjic 2022	No Neuropathology	Male	44	Dentate Gyrus	Postmortem	NA	Atherosclerotic cardiovascular disease	227
HSB181_4_DG	HSB181_4_DG	Franjic 2022	No Neuropathology	Male	44	Dentate Gyrus	Postmortem	NA	Atherosclerotic cardiovascular disease	193
HSB181_5_DG	HSB181_5_DG	Franjic 2022	No Neuropathology	Male	44	Dentate Gyrus	Postmortem	NA	Atherosclerotic cardiovascular disease	281
HSB181_6_DG	HSB181_6_DG	Franjic 2022	No Neuropathology	Male	44	Dentate Gyrus	Postmortem	NA	Atherosclerotic cardiovascular disease	254
HSB181_7_DG	HSB181_7_DG	Franjic 2022	No Neuropathology	Male	44	Dentate Gyrus	Postmortem	NA	Atherosclerotic cardiovascular disease	271
HSB231_1_CA1	HSB231_1_CA1	Franjic 2022	No Neuropathology	Female	79	Hippocampus	Postmortem	NA	Myocardial infarction	2189
HSB231_1_CA24	HSB231_1_CA24	Franjic 2022	No Neuropathology	Female	79	Hippocampus	Postmortem	NA	Myocardial infarction	1047
HSB231_1_DG	HSB231_1_DG	Franjic 2022	No Neuropathology	Female	79	Dentate Gyrus	Postmortem	NA	Myocardial infarction	746
HSB231_1_EC	HSB231_1_EC	Franjic 2022	No Neuropathology	Female	79	Entorhinal Cortex	Postmortem	NA	Myocardial infarction	1062
HSB231_1_SUB	HSB231_1_SUB	Franjic 2022	No Neuropathology	Female	79	Subiculum	Postmortem	NA	Myocardial infarction	1286
HSB237_1_CA1	HSB237_1_CA1	Franjic 2022	No Neuropathology	Male	51	Hippocampus	Postmortem	NA	Myocardial infarction	698
HSB237_1_CA24	HSB237_1_CA24	Franjic 2022	No Neuropathology	Male	51	Hippocampus	Postmortem	NA	Myocardial infarction	392
HSB237_1_DG	HSB237_1_DG	Franjic 2022	No Neuropathology	Male	51	Dentate Gyrus	Postmortem	NA	Myocardial infarction	352
HSB237_1_EC	HSB237_1_EC	Franjic 2022	No Neuropathology	Male	51	Entorhinal Cortex	Postmortem	NA	Myocardial infarction	330
HSB237_1_SUB	HSB237_1_SUB	Franjic 2022	No Neuropathology	Male	51	Subiculum	Postmortem	NA	Myocardial infarction	745
HSB282_1_DG	HSB282_1_DG	Franjic 2022	No Neuropathology	Male	48	Dentate Gyrus	Postmortem	NA	Cardiovascular disease, endstage renal failure	128
HSB282_2_DG	HSB282_2_DG	Franjic 2022	No Neuropathology	Male	48	Dentate Gyrus	Postmortem	NA	Cardiovascular disease, endstage renal failure	138
HSB282_3_DG	HSB282_3_DG	Franjic 2022	No Neuropathology	Male	48	Dentate Gyrus	Postmortem	NA	Cardiovascular disease, endstage renal failure	182
HSB282_4_DG	HSB282_4_DG	Franjic 2022	No Neuropathology	Male	48	Dentate Gyrus	Postmortem	NA	Cardiovascular disease, endstage renal failure	180
HSB282_5_DG	HSB282_5_DG	Franjic 2022	No Neuropathology	Male	48	Dentate Gyrus	Postmortem	NA	Cardiovascular disease, endstage renal failure	170
HSB282_6_DG	HSB282_6_DG	Franjic 2022	No Neuropathology	Male	48	Dentate Gyrus	Postmortem	NA	Cardiovascular disease, endstage renal failure	508
HSB282_7_DG	HSB282_7_DG	Franjic 2022	No Neuropathology	Male	48	Dentate Gyrus	Postmortem	NA	Cardiovascular disease, endstage renal failure	555
HSB282_8_DG	HSB282_8_DG	Franjic 2022	No Neuropathology	Male	48	Dentate Gyrus	Postmortem	NA	Cardiovascular disease, endstage renal failure	536
HSB628_1_CA1	HSB628_1_CA1	Franjic 2022	No Neuropathology	Female	50	Hippocampus	Postmortem	NA	Respiratory insufficiency and/or myocardial infarction	263
HSB628_1_CA24	HSB628_1_CA24	Franjic 2022	No Neuropathology	Female	50	Hippocampus	Postmortem	NA	Respiratory insufficiency and/or myocardial infarction	16
HSB628_1_DG	HSB628_1_DG	Franjic 2022	No Neuropathology	Female	50	Dentate Gyrus	Postmortem	NA	Respiratory insufficiency and/or myocardial infarction	36
HSB628_1_EC	HSB628_1_EC	Franjic 2022	No Neuropathology	Female	50	Entorhinal Cortex	Postmortem	NA	Respiratory insufficiency and/or myocardial infarction	96
HSB628_1_SUB	HSB628_1_SUB	Franjic 2022	No Neuropathology	Female	50	Subiculum	Postmortem	NA	Respiratory insufficiency and/or myocardial infarction	209
MS200_A3D3	MS12	Schirmer 2019	MS	Female	44	Prefrontal Cortex	Postmortem	MS_Chronic_Inactive	NA	44
NAC_donor1	Br5161_NAc	Tran 2021	No Neuropathology	Male	54.43	Nucleus Accumbens	Postmortem	NA	NA	65
NAC_donor2	Br5212_NAc	Tran 2021	No Neuropathology	Male	51.63	Nucleus Accumbens	Postmortem	NA	NA	74
NAC_donor3	Br5287_NAc	Tran 2021	No Neuropathology	Male	40.08	Nucleus Accumbens	Postmortem	NA	NA	38
NAC_donor4	Br5400_NAc	Tran 2021	No Neuropathology	Female	52.69	Nucleus Accumbens	Postmortem	NA	NA	246
NAC_donor5	Br5276_NAc	Tran 2021	No Neuropathology	Male	59.86	Nucleus Accumbens	Postmortem	NA	NA	51
NAC_donor8	Br5701_NAc_neun	Tran 2021	No Neuropathology	Female	68.69	Nucleus Accumbens	Postmortem	NA	NA	20
NC11_Lau	NC11	Lau 2020	No Neuropathology	Male	87	Prefrontal Cortex	Postmortem	No AD or other significant neuropath abnormalities	NA	138
NC12_Lau	NC12	Lau 2020	No Neuropathology	Male	85	Prefrontal Cortex	Postmortem	Control, no significant abnormalities	NA	409
NC15_Lau	NC15	Lau 2020	No Neuropathology	Female	79	Prefrontal Cortex	Postmortem	No significant neuropathological abnormality	NA	282
NC16_Lau	NC16	Lau 2020	No Neuropathology	Male	89	Prefrontal Cortex	Postmortem	Control, moderate CAA	NA	46
NC17_Lau	NC17	Lau 2020	No Neuropathology	Male	78	Prefrontal Cortex	Postmortem	Control, mild SVD	NA	522
NC18_Lau	NC18	Lau 2020	No Neuropathology	Female	94	Prefrontal Cortex	Postmortem	Control, moderate CAA	NA	1030
NC3_Lau	NC3	Lau 2020	No Neuropathology	Male	93	Prefrontal Cortex	Postmortem	No significant abnormalities apart from microinfarct in putamen	NA	440
NC7_Lau	NC7	Lau 2020	No Neuropathology	Male	90	Prefrontal Cortex	Postmortem	NORMAL	NA	221
Nuc.RM101.2	RM101-2	Thrupp 2020	Epilepsy	Female	50	Lateral Temporal Neocortex	Surgical Resection	Refractory epilepsy	NA	456
Nuc.RM102.1	RM102-1	Thrupp 2020	Epilepsy	Female	20	Lateral Temporal Neocortex	Surgical Resection	Refractory epilepsy	NA	537
Nuc.RM102.2	RM102-2	Thrupp 2020	Epilepsy	Female	20	Lateral Temporal Neocortex	Surgical Resection	Refractory epilepsy	NA	423
Nuc.RM77.1	RM77-1	Thrupp 2020	Epilepsy	Male	7	Lateral Temporal Neocortex	Surgical Resection	Epilepsy caused by brain tumor	NA	478
Nuc.RM77.2	RM77-2	Thrupp 2020	Epilepsy	Male	7	Lateral Temporal Neocortex	Surgical Resection	Epilepsy caused by brain tumor	NA	706
Nuc.RM95.1	RM95-1	Thrupp 2020	Epilepsy	Female	24	Lateral Temporal Neocortex	Surgical Resection	Epilepsy caused by brain tumor	NA	566
Nuc.RM95.2	RM95-2	Thrupp 2020	Epilepsy	Female	24	Lateral Temporal Neocortex	Surgical Resection	Epilepsy caused by brain tumor	NA	826
P10_Zhou	P10	Zhou 2020	AD	Female	90.122	Prefrontal Cortex	Postmortem	AD TREM R62H	NA	79
P11_Zhou	P11	Zhou 2020	AD	Male	88.893	Prefrontal Cortex	Postmortem	AD TREM R62H	NA	128
P12_Zhou	P12	Zhou 2020	AD	Female	87.389	Prefrontal Cortex	Postmortem	AD TREM R62H	NA	406
P13_Zhou	P13	Zhou 2020	AD	Male	82.089	Prefrontal Cortex	Postmortem	AD TREM R62H	NA	190
P3_Zhou	P3	Zhou 2020	AD	Female	101.61	Prefrontal Cortex	Postmortem	AD TREM R62H	NA	82
P5_Zhou	P5	Zhou 2020	AD	Female	89.9329	Prefrontal Cortex	Postmortem	AD TREM R62H	NA	91
P6_Zhou	P6	Zhou 2020	AD	Female	98.7378	Prefrontal Cortex	Postmortem	AD TREM R62H	NA	150
P7_Zhou	P7	Zhou 2020	AD	Male	90.037	Prefrontal Cortex	Postmortem	AD TREM R62H	NA	129
P9_Zhou	P9	Zhou 2020	AD	Male	77.7331	Prefrontal Cortex	Postmortem	AD TREM R62H	NA	139
PD060	PD060	Feleke 2021	LBD	Male	84	Anterior Cingulate Cortex	Postmortem	DLB	NA	439
PD115	PD115	Feleke 2021	LBD	Male	63	Anterior Cingulate Cortex	Postmortem	DLB	NA	289
PD163	PD163	Feleke 2021	LBD	Male	76	Anterior Cingulate Cortex	Postmortem	DLB	NA	377
PD294	PD294	Feleke 2021	LBD	Male	78	Anterior Cingulate Cortex	Postmortem	DLB	NA	78
PD332	PD332	Feleke 2021	LBD	Male	77	Anterior Cingulate Cortex	Postmortem	DLB	NA	419
PD341	PD341	Feleke 2021	LBD	Male	68	Anterior Cingulate Cortex	Postmortem	PDD	NA	623
PD366	PD366	Feleke 2021	LBD	Male	69	Anterior Cingulate Cortex	Postmortem	PDD	NA	33
PD413	PD413	Feleke 2021	LBD	Female	72	Anterior Cingulate Cortex	Postmortem	PD	NA	413
PD415	PD415	Feleke 2021	LBD	Female	78	Anterior Cingulate Cortex	Postmortem	PDD	NA	327
PD416	PD416	Feleke 2021	LBD	Female	85	Anterior Cingulate Cortex	Postmortem	PD	NA	592
PD501	PD501	Feleke 2021	LBD	Female	89	Anterior Cingulate Cortex	Postmortem	PDD	NA	317
PD523	PD523	Feleke 2021	LBD	Female	86	Anterior Cingulate Cortex	Postmortem	PD	NA	245
PD531	PD531	Feleke 2021	LBD	Male	80	Anterior Cingulate Cortex	Postmortem	PDD	NA	976
PD563	PD563	Feleke 2021	LBD	Male	75	Anterior Cingulate Cortex	Postmortem	PDD	NA	163
PD566	PD566	Feleke 2021	LBD	Male	63	Anterior Cingulate Cortex	Postmortem	DLB	NA	34
PD666	PD666	Feleke 2021	LBD	Female	93	Anterior Cingulate Cortex	Postmortem	PD	NA	311
PD678	PD678	Feleke 2021	LBD	Male	86	Anterior Cingulate Cortex	Postmortem	PDD	NA	200
PD683	PD683	Feleke 2021	LBD	Female	83	Anterior Cingulate Cortex	Postmortem	PD	NA	343
PD706	PD706	Feleke 2021	LBD	Male	67	Anterior Cingulate Cortex	Postmortem	DLB	NA	947
PD732	PD732	Feleke 2021	LBD	Male	81	Anterior Cingulate Cortex	Postmortem	PD	NA	388
PD747	PD747	Feleke 2021	LBD	Male	83	Anterior Cingulate Cortex	Postmortem	PD	NA	450
PDC05	PDC05	Feleke 2021	No Neuropathology	Male	58	Anterior Cingulate Cortex	Postmortem	NA	NA	542
PDC22	PDC22	Feleke 2021	No Neuropathology	Male	65	Anterior Cingulate Cortex	Postmortem	NA	NA	166
PDC34	PDC34	Feleke 2021	No Neuropathology	Male	90	Anterior Cingulate Cortex	Postmortem	NA	NA	65
PDC87	PDC87	Feleke 2021	No Neuropathology	Female	92	Anterior Cingulate Cortex	Postmortem	NA	NA	196
PDC91	PDC91	Feleke 2021	No Neuropathology	Male	85	Anterior Cingulate Cortex	Postmortem	NA	NA	635
ROS1	ROS1	Mathys 2019	No Neuropathology	Female	90+	Prefrontal Cortex	Postmortem	NA	NA	76
ROS11	ROS11	Mathys 2019	No Neuropathology	Female	90+	Prefrontal Cortex	Postmortem	NA	NA	33
ROS14	ROS14	Mathys 2019	No Neuropathology	Male	88.3997	Prefrontal Cortex	Postmortem	NA	NA	52
ROS15	ROS15	Mathys 2019	No Neuropathology	Male	79.5346	Prefrontal Cortex	Postmortem	NA	NA	57
ROS16	ROS16	Mathys 2019	No Neuropathology	Male	84.9884	Prefrontal Cortex	Postmortem	NA	NA	16
ROS17	ROS17	Mathys 2019	No Neuropathology	Male	76.8843	Prefrontal Cortex	Postmortem	NA	NA	43
ROS19	ROS19	Mathys 2019	No Neuropathology	Male	81	Prefrontal Cortex	Postmortem	NA	NA	12
ROS24	ROS24	Mathys 2019	No Neuropathology	Male	86.9158	Prefrontal Cortex	Postmortem	NA	NA	31
ROS27	ROS27	Mathys 2019	AD	Female	90+	Prefrontal Cortex	Postmortem	early-pathology	NA	61
ROS28	ROS28	Mathys 2019	AD	Female	87.666	Prefrontal Cortex	Postmortem	early-pathology	NA	36
ROS3	ROS3	Mathys 2019	No Neuropathology	Female	79.1157	Prefrontal Cortex	Postmortem	NA	NA	43
ROS30	ROS30	Mathys 2019	AD	Female	87.4497	Prefrontal Cortex	Postmortem	early-pathology	NA	34
ROS31	ROS31	Mathys 2019	AD	Female	82.7105	Prefrontal Cortex	Postmortem	late-pathology	NA	30
ROS33	ROS33	Mathys 2019	AD	Female	90+	Prefrontal Cortex	Postmortem	early-pathology	NA	24
ROS34	ROS34	Mathys 2019	AD	Female	74.7734	Prefrontal Cortex	Postmortem	late-pathology	NA	56
ROS35	ROS35	Mathys 2019	AD	Female	83.6359	Prefrontal Cortex	Postmortem	late-pathology	NA	60
ROS36	ROS36	Mathys 2019	AD	Female	90+	Prefrontal Cortex	Postmortem	early-pathology	NA	21
ROS38	ROS38	Mathys 2019	AD	Male	88	Prefrontal Cortex	Postmortem	early-pathology	NA	13
ROS39	ROS39	Mathys 2019	AD	Male	89.7139	Prefrontal Cortex	Postmortem	late-pathology	NA	16
ROS4	ROS4	Mathys 2019	No Neuropathology	Female	90+	Prefrontal Cortex	Postmortem	NA	NA	31
ROS41	ROS41	Mathys 2019	AD	Male	86	Prefrontal Cortex	Postmortem	late-pathology	NA	23
ROS43	ROS43	Mathys 2019	AD	Male	83.729	Prefrontal Cortex	Postmortem	early-pathology	NA	44
ROS45	ROS45	Mathys 2019	AD	Male	89.0267	Prefrontal Cortex	Postmortem	late-pathology	NA	29
ROS47	ROS47	Mathys 2019	AD	Male	86.9322	Prefrontal Cortex	Postmortem	late-pathology	NA	18
ROS5	ROS5	Mathys 2019	No Neuropathology	Female	88.9254	Prefrontal Cortex	Postmortem	NA	NA	39
ROS8	ROS8	Mathys 2019	No Neuropathology	Female	88	Prefrontal Cortex	Postmortem	NA	NA	15
SFG10	SPG10	Leng 2021	AD	Male	82	Superior Frontal Gyrus	Postmortem	AD Braak 6	NA	623
SFG5	SPG5	Leng 2021	AD	Male	77	Superior Frontal Gyrus	Postmortem	AD Braak 2	NA	138
SFG6	SPG6	Leng 2021	AD	Male	87	Superior Frontal Gyrus	Postmortem	AD Braak 2	NA	14
SFG7	SPG7	Leng 2021	AD	Male	91	Superior Frontal Gyrus	Postmortem	AD Braak 2	NA	50
SFG8	SPG8	Leng 2021	AD	Male	72	Superior Frontal Gyrus	Postmortem	AD Braak 6	NA	670
SFG9	SPG9	Leng 2021	AD	Male	82	Superior Frontal Gyrus	Postmortem	AD Braak 6	NA	529
Sample-100	Sample-100	Morabito 2021	No Neuropathology	Male	79	Prefrontal Cortex	Postmortem	NA	NA	151
Sample-17	Sample-17	Morabito 2021	AD	Female	90	Prefrontal Cortex	Postmortem	AD	NA	221
Sample-19	Sample-19	Morabito 2021	AD	Female	90	Prefrontal Cortex	Postmortem	AD	NA	250
Sample-22	Sample-22	Morabito 2021	AD	Male	86	Prefrontal Cortex	Postmortem	AD	NA	204
Sample-27	Sample-27	Morabito 2021	AD	Male	81	Prefrontal Cortex	Postmortem	AD	NA	385
Sample-33	Sample-33	Morabito 2021	AD	Male	80	Prefrontal Cortex	Postmortem	AD	NA	207
Sample-37	Sample-37	Morabito 2021	AD	Female	87	Prefrontal Cortex	Postmortem	AD	NA	285
Sample-43	Sample-43	Morabito 2021	AD	Female	90	Prefrontal Cortex	Postmortem	AD	NA	287
Sample-45	Sample-45	Morabito 2021	AD	Female	89	Prefrontal Cortex	Postmortem	AD	NA	164
Sample-46	Sample-46	Morabito 2021	AD	Male	90	Prefrontal Cortex	Postmortem	AD	NA	196
Sample-47	Sample-47	Morabito 2021	AD	Male	90	Prefrontal Cortex	Postmortem	AD	NA	228
Sample-50	Sample-50	Morabito 2021	AD	Female	89	Prefrontal Cortex	Postmortem	AD	NA	191
Sample-52	Sample-52	Morabito 2021	No Neuropathology	Male	83	Prefrontal Cortex	Postmortem	NA	NA	152
Sample-58	Sample-58	Morabito 2021	No Neuropathology	Male	90	Prefrontal Cortex	Postmortem	NA	NA	137
Sample-66	Sample-66	Morabito 2021	No Neuropathology	Female	90	Prefrontal Cortex	Postmortem	NA	NA	214
Sample-82	Sample-82	Morabito 2021	No Neuropathology	Male	79	Prefrontal Cortex	Postmortem	NA	NA	135
Sample-90	Sample-90	Morabito 2021	No Neuropathology	Female	79	Prefrontal Cortex	Postmortem	NA	NA	181
Sample-96	Sample-96	Morabito 2021	No Neuropathology	Male	79	Prefrontal Cortex	Postmortem	NA	NA	295
set1-A	set1	Fullard 2021	No Neuropathology	NA	NA	Prefrontal Cortex	Postmortem	NA	Presumed cardioresp arrest due to dehydration and cyclical vomiting syndrome (withdrawal of care)	31
set1-B	set1	Fullard 2021	No Neuropathology	NA	NA	Prefrontal Cortex	Postmortem	NA	Presumed cardioresp arrest due to dehydration and cyclical vomiting syndrome (withdrawal of care)	46
set2-A	set2	Fullard 2021	No Neuropathology	NA	NA	Prefrontal Cortex	Postmortem	NA	Multi-organ failure due to malignancy	21
set2-B	set2	Fullard 2021	No Neuropathology	NA	NA	Prefrontal Cortex	Postmortem	NA	Multi-organ failure due to malignancy	53
set3-A	set3	Fullard 2021	No Neuropathology	NA	NA	Prefrontal Cortex	Postmortem	NA	Acute myeloblastic leukemia	24
set3-B	set3	Fullard 2021	No Neuropathology	NA	NA	Prefrontal Cortex	Postmortem	NA	Acute myeloblastic leukemia	47
set4-A	set4	Fullard 2021	No Neuropathology	NA	NA	Prefrontal Cortex	Postmortem	NA	Cardiac arrest	30
set4-B	set4	Fullard 2021	No Neuropathology	NA	NA	Prefrontal Cortex	Postmortem	NA	Cardiac arrest	32
set5-A	set5	Fullard 2021	COVID-19	NA	NA	Prefrontal Cortex	Postmortem	COVID-19	End organ failure due to COVID-19 pneumonia	47
set5-B	set5	Fullard 2021	COVID-19	NA	NA	Prefrontal Cortex	Postmortem	COVID-19	End organ failure due to COVID-19 pneumonia	67
set6-A	set6	Fullard 2021	COVID-19	NA	NA	Prefrontal Cortex	Postmortem	COVID-19	End organ failure due to COVID-19 pneumonia	128
set6-B	set6	Fullard 2021	COVID-19	NA	NA	Prefrontal Cortex	Postmortem	COVID-19	End organ failure due to COVID-19 pneumonia	124
set7-A	set7	Fullard 2021	COVID-19	NA	NA	Prefrontal Cortex	Postmortem	COVID-19	PEA arrest due to hypotension and bradycardia	67
set7-B	set7	Fullard 2021	COVID-19	NA	NA	Prefrontal Cortex	Postmortem	COVID-19	PEA arrest due to hypotension and bradycardia	66
set8-A	set8	Fullard 2021	COVID-19	NA	NA	Prefrontal Cortex	Postmortem	COVID-19	Respiratory failure due to COVID-19 with severe sepsis	39
set8-B	set8	Fullard 2021	COVID-19	NA	NA	Prefrontal Cortex	Postmortem	COVID-19	Respiratory failure due to COVID-19 with severe sepsis	65
set9-A	set9	Fullard 2021	COVID-19	NA	NA	Prefrontal Cortex	Postmortem	COVID-19	Respiratory failure due to COVID-19 pneumonia	92
set9-B	set9	Fullard 2021	COVID-19	NA	NA	Prefrontal Cortex	Postmortem	COVID-19	Respiratory failure due to COVID-19 pneumonia	81
